# TagF coordinates spike-loading as an intermediate checkpoint in Type VI Secretion System assembly

**DOI:** 10.64898/2025.12.08.692957

**Authors:** Melanie K. Engelin, Pradyot Prakash, Lin Lin, Tobias Mühlethaler, Alexander Heynisch, Joana Pereira, Florian Delbart, Elian M. A. Kuhn, David Baker, Timm Maier, Marek Basler

## Abstract

Diderm bacteria use contact-dependent Type VI secretion systems (T6SS) to gain a competitive advantage within bacterial communities and during infection. Whereas the structural core assembly of T6SS is well characterized, the role of diverse accessory proteins during assembly remains under investigation. One well-conserved accessory protein is TagF, a post-translational inhibitor of T6SS dynamics, which was previously characterized in the context of a kinase-phosphatase signaling relay. Here, we identify a subset of T6SS clusters in which TagF occurs in a distinct regulatory context and without known binding partners. Investigating the role of TagF in the constitutively active *Acinetobacter baylyi* T6SS, we show that though TagF can suppress assembly dynamics, it primarily acts as an assembly coordinator. Using structured illumination microscopy, we show that TagF coordinates the transition from baseplate assembly to sheath elongation by preventing premature and nonproductive sheath assembly in absence of the VgrG spike. Direct interactions with the conserved T6SS tube protein Hcp suggested that TagF blocks sheath elongation by binding and disrupting Hcp hexamers and thus preventing tube formation. Finally, we show that TagF activity depends on crosstalk with TagZ, a previously uncharacterized membrane-associated accessory protein that recruits TagF to the cell periphery, and demonstrate that this interaction can be specifically disrupted by expression of an artificial TagF-binding protein. Together, our findings establish a novel role of TagF as a checkpoint protein that controls for spike-insertion into the baseplate to ensure effective T6SS assembly.
