## Supplemental files 2 for "TagF coordinates spike-loading as an intermediate checkpoint in Type VI Secretion System assembly": all_functional_TagF_ids.csv

WP_189458738.1
WP_132763184.1
WP_210804003.1
WP_131144642.1
QLH41617.1
WP_095729325.1
WP_040099145.1
WP_092795115.1
WP_206179064.1
WP_176569537.1
MBP6894995.1
WP_045183960.1
WP_035055133.1
WP_223468106.1
WP_119770994.1
WP_109937042.1
NYH17197.1
MCB2181953.1
WP_116387876.1
WP_161076094.1
WP_057293865.1
MBN1932240.1
WP_180308418.1
WP_175948244.1
WP_133505154.1
WP_013662787.1
WP_199378946.1
WP_087618901.1
WP_152802958.1
WP_035229614.1
WP_009888606.1
WP_168083785.1
MBW1928451.1
WP_005032946.1
WP_091191486.1
WP_134384395.1
WP_027469734.1
KEZ75168.1
WP_028104393.1
WP_111655398.1
WP_063369674.1
MBN8588003.1
WP_093389489.1
MBE7446419.1
NPV05339.1
CAJ91812.1
WP_108236733.1
WP_152244890.1
WP_218508420.1
WP_056584526.1
RIX42008.1
WP_141828980.1
WP_159877033.1
WP_142811827.1
RZB33560.1
WP_015555569.1
WP_044616490.1
WP_028321025.1
WP_170159479.1
WP_155302408.1
WP_004861882.1
AKQ65173.1
WP_165901857.1
AHW14493.1
WP_204489459.1
WP_199608575.1
QRF55085.1
WP_215980970.1
ATB37708.1
MBC2714124.1
SOQ04544.1
WP_010366773.1
WP_155310047.1
WP_192804961.1
WP_060493111.1
WP_211463049.1
WP_164743834.1
GDY14338.1
HDU69523.1
MBS0346969.1
MBI5590666.1
TDM08531.1
WP_026686282.1
WP_216126813.1
WP_053551945.1
WP_176216876.1
WP_091017981.1
WP_145649063.1
WP_130599577.1
WP_057155889.1
WP_158380828.1
WP_013235959.1
WP_192053542.1
WP_008044197.1
WP_149537974.1
WP_225782365.1
RZL65908.1
MBL8310075.1
VWX55992.1
MBS0501769.1
MBK7060500.1
WP_038203990.1
MBY4595611.1
WP_086059569.1
WP_059318150.1
WP_156955225.1
MBK8240562.1
WP_218511492.1
WP_193348383.1
MBK7648451.1
WP_007404976.1
TKW68774.1
WP_226554199.1
WP_181746889.1
WP_147096684.1
WP_121028081.1
OJJ11790.1
QLQ33556.1
WP_076483744.1
WP_089995668.1
MBL8736766.1
MBK8207949.1
QQS36593.1
OQA69809.1
MBL9027152.1
WP_023953198.1
WP_089391374.1
WP_205968559.1
MBL8603497.1
MBK6693768.1
WP_136918034.1
MBX3465633.1
SUB17242.1
WP_219267549.1
WP_106743523.1
WP_150969306.1
WP_144278896.1
WP_209767112.1
WP_125929443.1
WP_181149175.1
WP_222520126.1
WP_110169974.1
WP_044185735.1
WP_178954405.1
UCF63200.1
NOT11216.1
WP_209103499.1
WP_153341926.1
WP_116687871.1
MBS4036139.1
WP_015350319.1
WP_214343497.1
MBI3898994.1
MBK8096568.1
WP_186507211.1
MBL8723418.1
WP_217358799.1
MBK8977492.1
WP_138464467.1
WP_127905530.1
WP_102794740.1
WP_035521240.1
WP_150060927.1
WP_184434887.1
WP_159978121.1
WP_174134982.1
WP_112173986.1
MBK9974824.1
NPU91357.1
WP_011456157.1
WP_101894510.1
WP_092809929.1
WP_179401422.1
MBI4565363.1
PIE83129.1
WP_108838520.1
WP_102107677.1
WP_198045959.1
WP_092858252.1
OYV44937.1
WP_209947336.1
WP_069690991.1
MBA83178.1
WP_141509212.1
WP_025303290.1
WP_069299192.1
WP_017347161.1
WP_188967188.1
WP_150436216.1
WP_073015346.1
WP_219765518.1
MBE1283371.1
WP_209370637.1
WP_225768844.1
WP_183458906.1
MBL8316494.1
WP_056194143.1
WP_116008743.1
WP_156261372.1
WP_052249795.1
WP_181388380.1
AMX01386.1
MCB9959639.1
WP_174134924.1
WP_092787579.1
WP_109565268.1
WP_109920987.1
WP_186002315.1
WP_175147611.1
WP_172621067.1
CZW43092.1
MBX3516975.1
CBK41698.1
WP_188517966.1
WP_093036485.1
WP_064268130.1
WP_127785284.1
WP_081756080.1
WP_137125145.1
TVR60239.1
WP_122777703.1
WP_114294709.1
QEW19761.1
WP_164693729.1
PWV64793.1
WP_120345947.1
WP_211868924.1
WP_215958195.1
WP_149148664.1
MBL8363150.1
WP_175225754.1
CDG85968.1
WP_170052252.1
WP_014778696.1
WP_144299540.1
RVT84116.1
WP_063990285.1
WP_106689322.1
WP_093557686.1
WP_208230548.1
WP_206930478.1
WP_184029425.1
WP_222602395.1
WP_095594123.1
MBK7542210.1
WP_101754506.1
WP_095423440.1
WP_053078850.1
MBK8480732.1
RUQ32368.1
WP_073275955.1
MBS0304383.1
EHR70511.1
WP_168051644.1
STQ11221.1
WP_184485589.1
WP_008229833.1
WP_090075030.1
WP_159349146.1
WP_207478259.1
MBN2194440.1
WP_105386345.1
WP_075641696.1
WP_165120329.1
WP_189489413.1
WP_051672547.1
WP_168814704.1
WP_137395510.1
WP_010973754.1
WP_053235925.1
WP_068631650.1
WP_054157440.1
WP_015485554.1
MBA1147253.1
WP_184358493.1
WP_117190288.1
MBL1212174.1
TRL41317.1
WP_105744771.1
WP_189046682.1
MBI5276027.1
WP_207000311.1
WP_165769635.1
WP_092998629.1
WP_062588053.1
WP_066876695.1
WP_158280364.1
WP_088684053.1
ABC34621.1
WP_005002951.1
WP_219745793.1
WP_149254257.1
WP_132072995.1
WP_066411197.1
WP_106853546.1
WP_082727713.1
PHS00517.1
WP_132374474.1
MCB9877479.1
QCE35296.1
WP_113062430.1
WP_075358141.1
WP_174969983.1
WP_160348727.1
WP_128441383.1
WP_152220269.1
AJD45642.1
WP_201082513.1
KAA0227659.1
WP_121320772.1
WP_017523407.1
WP_003808323.1
MBK9573204.1
WP_133315147.1
WP_156903208.1
WP_051481909.1
WP_169293091.1
WP_090313620.1
KGT01633.1
TNC87189.1
WP_165390380.1
MAZ89738.1
TWB56720.1
WP_084094364.1
MBS3954840.1
WP_125219438.1
MSP26920.1
WP_067648176.1
WP_020157167.1
WP_104679860.1
WP_153357269.1
WP_205430625.1
WP_013741445.1
WP_174065296.1
VVB42473.1
WP_198111518.1
WP_218892629.1
WP_046635778.1
WP_134489984.1
WP_199461208.1
WP_209177462.1
WP_096086449.1
SDG77410.1
WP_149249504.1
WP_206077501.1
WP_210323710.1
WP_193755509.1
WP_120456673.1
WP_120504342.1
PND36740.1
WP_189044339.1
QYK42396.1
WP_054108159.1
WP_131310099.1
WP_214556767.1
WP_212037163.1
WP_203168830.1
WP_077805704.1
MCB2094742.1
WP_192319227.1
MAY87804.1
WP_207139871.1
WP_157719032.1
NHN93980.1
KAB7648274.1
WP_152506714.1
WP_167649481.1
WP_171220109.1
WP_158927902.1
WP_177060911.1
WP_082802404.1
WP_009637283.1
WP_087668820.1
NRB16325.1
WP_201682644.1
WP_182297136.1
PUA26846.1
KAF0230565.1
WP_109796916.1
WP_103220452.1
WP_146366331.1
OYU26205.1
WP_066712705.1
WP_168176228.1
WP_179407928.1
WP_168206400.1
WP_151032658.1
TVZ38912.1
WP_219800806.1
ALK32607.1
MBB3902368.1
WP_186016113.1
WP_016453379.1
WP_056228718.1
WP_212344483.1
MBK45165.1
WP_057947658.1
WP_054008445.1
WP_067676755.1
WP_183393654.1
WP_055460469.1
TDE37493.1
WP_181443516.1
WP_160867286.1
WP_058834913.1
WP_223132294.1
WP_007040981.1
WP_062064891.1
WP_051248997.1
SFS03858.1
MBL9063815.1
WP_111642397.1
WP_008007688.1
WP_158014063.1
WP_210528256.1
WP_089978627.1
WP_226503936.1
WP_187410107.1
WP_143486497.1
MBL9072887.1
WP_103257463.1
WP_160120391.1
WP_150040255.1
WP_063431595.1
WP_028886903.1
WP_052512090.1
WP_159696728.1
WP_020394435.1
WP_174209162.1
WP_206244457.1
WP_218224627.1
WP_084303559.1
SDE09642.1
WP_197273759.1
WP_056488951.1
WP_209724672.1
WP_182466828.1
WP_002724326.1
WP_146287998.1
WP_192127467.1
WP_092370423.1
WP_111402442.1
MBV8605533.1
WP_150495536.1
WP_088449127.1
WP_121281065.1
WP_106515649.1
WP_106164648.1
WP_108106853.1
WP_084933630.1
WP_111876184.1
WP_044837428.1
WP_087468908.1
WP_125974667.1
WP_142597634.1
WP_167062601.1
WP_028865927.1
WP_094985302.1
WP_023495818.1
WP_161667725.1
WP_028693329.1
WP_108094129.1
WP_167121936.1
WP_176614554.1
WP_115458416.1
WP_192048655.1
WP_099788500.1
WP_090178143.1
ODU46692.1
WP_222927836.1
WP_027262178.1
NDR59034.1
WP_106471994.1
WP_114829093.1
WP_146012104.1
WP_081534126.1
WP_202662120.1
WP_212448333.1
WP_209713476.1
WP_072776619.1
WP_028294861.1
WP_183998279.1
WP_224989446.1
WP_077160591.1
WP_107911520.1
WP_219883803.1
WP_149675087.1
WP_150287399.1
WP_167228849.1
WP_110151842.1
KQP35425.1
WP_211251757.1
EAW42315.1
MBX3604155.1
WP_075945836.1
WP_150089968.1
WP_098736040.1
WP_097089134.1
MBQ1542663.1
WP_212465174.1
WP_162247167.1
WP_087630977.1
WP_191943908.1
WP_222706921.1
WP_101711749.1
TYC50434.1
WP_078031675.1
WP_164738459.1
QFT32445.1
WP_090897111.1
WP_201822982.1
WP_023488938.1
WP_062135498.1
WP_159650321.1
WP_163641476.1
WP_067216842.1
WP_220361147.1
NP_248766.1
WP_074268796.1
WP_165843378.1
SAL33058.1
WP_158937513.1
WP_137181636.1
WP_091333090.1
WP_075171604.1
WP_051645361.1
WP_207445292.1
WP_161912265.1
MBI1172558.1
WP_198661092.1
WP_082493549.1
MBL3703847.1
WP_051356453.1
WP_009806918.1
WP_052450154.1
WP_147150263.1
PWR01183.1
WP_198134851.1
WP_185798049.1
WP_145347584.1
MCB4805511.1
WP_034996132.1
WP_074256170.1
MBW4024267.1
WP_222846693.1
WP_192109194.1
WP_141834134.1
WP_165927119.1
WP_027519153.1
WP_136959511.1
WP_112158424.1
WP_155194608.1
MBK9083183.1
WP_220093254.1
WP_015929662.1
WP_010325279.1
WP_178130646.1
WP_051292067.1
WP_088417272.1
QIE43477.1
MBL0147849.1
WP_058824823.1
WP_216065432.1
MCB8876992.1
WP_169739192.1
EDP65181.1
WP_123713033.1
WP_094070538.1
WP_142887781.1
WP_226665405.1
WP_147846845.1
WP_096826495.1
WP_180736334.1
WP_204415140.1
NDJ56379.1
WP_160106067.1
WP_136497560.1
WP_161857184.1
WP_099556333.1
WP_138660314.1
TAM50645.1
WP_115460315.1
WP_153217096.1
WP_170107255.1
WP_094073348.1
WP_221627964.1
WP_046862971.1
WP_051687233.1
WP_224944423.1
WP_196137615.1
WP_061290225.1
PKM46558.1
WP_224741531.1
QHQ36540.1
WP_201276882.1
WP_226778933.1
TQV80945.1
WP_083608257.1
WP_171046189.1
RYY77069.1
WP_198040046.1
WP_134496570.1
WP_038022403.1
WP_105102813.1
KAF1009017.1
WP_113287405.1
MBI1219505.1
WP_027900012.1
WP_081565208.1
WP_010443412.1
PZO68117.1
MBT0957256.1
WP_117331702.1
WP_101180095.1
WP_066960568.1
MBI2379794.1
MBV8503103.1
WP_004928987.1
WP_125509518.1
WP_214187616.1
WP_136417263.1
ODC03126.1
WP_014428789.1
WP_087511971.1
WP_180069241.1
WP_011342592.1
WP_035817466.1
WP_116301888.1
WP_067752340.1
WP_024905551.1
MBK8232233.1
WP_104300588.1
WP_149284536.1
WP_201812082.1
WP_021193557.1
WP_017357293.1
WP_120099352.1
WP_080530933.1
WP_104356953.1
WP_222484822.1
WP_221250499.1
WP_176502581.1
WP_128901994.1
WP_092210274.1
MBS63976.1
WP_155874770.1
WP_088824152.1
WP_042578738.1
WP_041971219.1
WP_067556043.1
WP_015435365.1
WP_051524109.1
WP_130189058.1
WP_016165890.1
WP_158312549.1
WP_173126350.1
WP_139852568.1
WP_119738429.1
WP_188011117.1
WP_016399945.1
CAA0094047.1
MBX3184476.1
WP_184329726.1
WP_114347369.1
WP_137953285.1
WP_168061974.1
WP_211482696.1
WP_035375458.1
MBN8872217.1
BCG65722.1
MBP7000315.1
MBI5069886.1
RWP87427.1
WP_091339662.1
WP_222138203.1
WP_181178568.1
EGQ7901842.1
WP_031840401.1
WP_041393899.1
WP_202329622.1
WP_140557358.1
WP_224677628.1
WP_018693240.1
WP_070049312.1
WP_132073194.1
WP_136546221.1
WP_142932792.1
WP_188952289.1
WP_170851701.1
WP_064604011.1
WP_108385426.1
WP_189575741.1
WP_006081797.1
WP_097460388.1
WP_108853435.1
WP_067962050.1
WP_107348559.1
WP_133734396.1
WP_125325798.1
WP_159819863.1
WP_084652707.1
TIN91050.1
WP_027328455.1
WP_055023383.1
MBQ1782760.1
WP_149141244.1
HEL43267.1
WP_140636321.1
WP_114336645.1
WP_115719856.1
MAD75911.1
WP_211164257.1
MBN9077539.1
WP_055976617.1
WP_008221278.1
SMF29959.1
WP_216038985.1
WP_128782537.1
WP_027509557.1
WP_096787838.1
WP_119818581.1
WP_188130554.1
WP_045399876.1
WP_168225019.1
WP_182009174.1
WP_173500700.1
WP_062567661.1
WP_217328109.1
WP_202306848.1
WP_226415220.1
UDL04794.1
WP_165018218.1
WP_199476461.1
WP_200832173.1
WP_047880318.1
MBX3574313.1
WP_028773295.1
WP_024504484.1
WP_077342398.1
WP_140877607.1
WP_077263033.1
